# Cardinal v3 - a versatile open source software for mass spectrometry imaging analysis

**DOI:** 10.1101/2023.02.20.529280

**Authors:** Kylie Ariel Bemis, Melanie Christine Föll, Dan Guo, Sai Srikanth Lakkimsetty, Olga Vitek

**Affiliations:** Khoury College of Computer Sciences, Northeastern University, Boston, USA; Institute of Surgical Pathology, Medical Center – University of Freiburg, Faculty of Medicine, Freiburg, Germany; German Cancer Consortium (DKTK) and German Cancer Research Center (DKFZ), Heidelberg, Germany

## Abstract

Cardinal v3 is an open source software for reproducible analysis of mass spectrometry imaging experiments. A major update from its previous versions, Cardinal v3 supports most mass spectrometry imaging workflows. Its analytical capabilities include advanced data processing such as mass re-calibration, advanced statistical analyses such as single-ion segmentation and rough annotation-based classification, and memory-efficient analyses of large-scale multi-tissue experiments.
