## Supplementary Table 1 for "Cardinal v3 - a versatile open source software for mass spectrometry imaging analysis"

### Sheet: Sheet1
Resource	Description	Link
Cardinal web page	General Information, Documentation, Example datasets	http://cardinalmsi.org
Cardinal support	Platform for Cardinal Q&A	http://groups.google.com/d/forum/CardinalMSI
Cardinal - Bioconductor	Software installation via Bioconductor, reference manual, user guide, statistical methods guide	https://www.bioconductor.org/packages/release/bioc/html/Cardinal.html
Cardinal - Bioconda	Software installation via Bioconda	https://anaconda.org/bioconda/bioconductor-cardinal
Cardinal - BioContainers	Software installation via BioContainers	https://biocontainers.pro/tools/bioconductor-cardinal
CardinalNN - Github	Software installation via Github	https://github.com/DanGuo1223/CardinalNN
Cardinal Workflows - Classification vignette	Hands-on step by step tutorial for a classification problem	http://bioconductor.org/packages/release/data/experiment/vignettes/CardinalWorkflows/inst/doc/MSI-classification.html
Cardinal Workflows - Segmentation vignette	Hands-on step by step tutorial for a segmentation problem	http://bioconductor.org/packages/release/data/experiment/vignettes/CardinalWorkflows/inst/doc/MSI-segmentation.html
Cardinal Workflow - Bioconductor	Software installation via Bioconductor	http://bioconductor.org/packages/release/data/experiment/html/CardinalWorkflows.html
Cardinal Workflows - Bioconda	Software installation via Bioconda	https://anaconda.org/bioconda/bioconductor-cardinalworkflows
Cardinal Workflows - BioContainers	Software installation via BioContainers	https://biocontainers.pro/tools/bioconductor-cardinalworkflows
Matter - Bioconductor	Software installation via Bioconductor	https://www.bioconductor.org/packages/release/bioc/html/matter.html
Matter - Bioconda	Software installation via Bioconda	https://anaconda.org/bioconda/bioconductor-matter
Matter - BioContainers	Software installation via BioContainers	https://biocontainers.pro/tools/bioconductor-matter
ADVBS 2020 Intermediate R workshop:	Workshop material	https://github.com/kuwisdelu/ADVBS-2020-IntermediateR
May Institute 2020: Intermediate R workshop	Workshop material	https://github.com/kuwisdelu/MayInstitute2020-IntermediateR
May Institute 2020: R functions presentation	Video of lecture	https://www.youtube.com/watch?v=H0JY9Ahvk2I
May Institute 2020: Intermediate R presentation	Video of lecture	https://www.youtube.com/watch?v=VBgibhxP5nk
May Institute 2020: Cardinal presentation	Video of lecture	https://www.youtube.com/watch?v=1fCrZsxRwGk
May Institute 2019: Cardinal presentation	Video of lecture	https://www.youtube.com/watch?v=HtEpHiRrAoc
May Institute 2019: CardinalWorkflows presentation	Video of lecture	https://www.youtube.com/watch?v=6jBmpXx3aWM
Asilomar 2019: Cardinal workshop	Workshop material	https://github.com/kuwisdelu/asilomar2019
Ourcon VII: Cardinal workshop	Workshop material	https://github.com/kuwisdelu/CardinalWorkshop-OurConVII
